# Human POLD3 coordinates leading and lagging strand in Mitotic DNA Synthesis

**DOI:** 10.64898/2025.12.15.694317

**Authors:** Demetrio Turati, Vasilis S. Dionellis, Laurence Tropia, Thanos D. Halazonetis

**Affiliations:** Department of Molecular and Cellular Biology, University of Geneva, Geneva, Switzerland; Department of Visceral Surgery and Medicine, Inselspital and Department for BioMedical Research, University of Bern, Bern, Switzerland

## Abstract

Deregulation of origin firing and licensing, shortage of deoxyribonucleotides in the cell and interference between transcription and replication are among the causes of DNA replication stress in cancer cells. This leads in various ways (notably, through common fragile sites expression and incomplete replication of late-replicating genomic regions during S phase) to the necessity of finishing DNA replication in mitosis by a mechanism called Mitotic DNA synthesis (MiDAS), which is related to Break-Induced Replication (BIR). Even if it is of primary importance for cancer cells, the molecular mechanism of MiDAS, and generally of BIR, is not yet well understood. Recently, the third subunit of the eukaryotic DNA polymerase delta (POLD3) has been recognized as a key player of BIR, though its role is not yet clear. In this work, using a protocol established in our group to map at high resolution newly replicated DNA at MiDAS sites, we provide new insights into the molecular role of POLD3 in this repair mechanism. In particular, by analyzing MiDAS in mutant HeLa clones lacking the PCNA-interacting domain of POLD3, we demonstrate that the interaction between POLD3 and PCNA is required for coordinating leading and lagging strand synthesis in MiDAS. This work represents an important step forward towards the comprehension of the molecular mechanisms of Mitotic DNA synthesis, the full understanding of which is of primary importance for the possible development of novel cancer therapies targeting BIR-related pathways.
