## extended data for "Human POLD3 coordinates leading and lagging strand in Mitotic DNA Synthesis"

### Sheet: MiDAS top 15 peaks
List and Index of Directionality of the top 15 peaks used for MiDAS directionality analysis for each clone and each experiment.
The numbers of the MiDAS sites refer to the list provided in Macheret, Bhowmick, Sobkowiak et al., 2020.
The genomic poisitions of MiDAS center, start and end are expressed in 10Kb bins.
Experiment 1
Clone 23						WT
MiDAS site #	Chr	MiDAS start	MiDAS center	MiDAS end	IoD	MiDAS site #	Chr	MiDAS start	MiDAS center	MiDAS end	IoD
4	1	7164	7249	7335	0.162	25	2	14104	14190	14275	0.023
25	2	14104	14190	14275	0.184	31	2	20543	20595	20647	0.03
31	2	20543	20595	20647	0.199	32	2	21232	21283	21334	0.009
32	2	21232	21283	21334	0.123	43	3	5978	6046	6114	0.028
43	3	5978	6046	6114	0.245	46	3	6729	6760	6789	0.024
47	3	9659	9708	9757	0.065	71	4	16449	16481	16511	0.016
71	4	16449	16481	16511	0.242	99	7	6911	6974	7036	0.018
84	6	513	551	589	0.131	109	7	14412	14436	14458	0.026
97	7	345	384	423	0.088	119	9	2800	2855	2909	0.02
99	7	6911	6974	7036	0.184	129	10	13121	13143	13165	0.016
119	9	2800	2855	2909	0.181	169	16	7807	7869	7930	0.032
129	10	13121	13143	13165	0.103	170	16	8269	8322	8375	0.008
170	16	8269	8322	8375	0.168	185	X	643	696	749	0.026
185	X	643	696	749	0.117	197	X	8027	8055	8081	0.009
201	X	9590	9643	9695	0.226	201	X	9590	9643	9695	0.06
				average	0.161					average	0.023
Experiment 2
Clone 23						WT
MiDAS site #	Chr	MiDAS start	MiDAS center	MiDAS end	IoD	MiDAS site #	Chr	MiDAS start	MiDAS center	MiDAS end	IoD
4	1	7164	7249	7335	0.113	8	1	17430	17464	17500	-0.003
8	1	17430	17464	17500	0.033	25	2	14104	14190	14275	0.042
25	2	14104	14190	14275	0.124	31	2	20543	20595	20647	0.007
33	2	21427	21471	21515	0.153	32	2	21232	21283	21334	0.031
34	2	21536	21567	21598	0.093	43	3	5978	6046	6114	0.035
43	3	5978	6046	6114	0.136	47	3	9659	9708	9757	0.009
71	4	16449	16481	16511	0.115	64	4	9114	9180	9245	0.032
84	6	513	551	589	0.039	71	4	16449	16481	16511	0.032
99	7	6911	6974	7036	0.124	99	7	6911	6974	7036	0.018
107	7	13305	13340	13379	0.024	107	7	13305	13340	13379	0.011
119	9	2800	2855	2909	0.115	119	9	2800	2855	2909	0.027
145	12	9910	9991	10072	0.037	145	12	9910	9991	10072	0.008
170	16	8269	8322	8375	0.118	170	16	8269	8322	8375	0.013
185	X	643	696	749	0.081	185	X	643	696	749	0.034
201	X	9590	9643	9695	0.163	201	X	9590	9643	9695	0.046
				average	0.098					average	0.023
Experiment 3
Clone 23						WT
MiDAS site #	Chr	MiDAS start	MiDAS center	MiDAS end	IoD	MiDAS site #	Chr	MiDAS start	MiDAS center	MiDAS end	IoD
4	1	7164	7249	7335	0.096	4	1	7164	7249	7335	0.018
8	1	17430	17464	17500	0.071	25	2	14104	14190	14275	0.063
25	2	14104	14190	14275	0.105	31	2	20543	20595	20647	0.022
31	2	20543	20595	20647	0.125	32	2	21232	21283	21334	0.02
32	2	21232	21283	21334	0.081	43	3	5978	6046	6114	0.033
43	3	5978	6046	6114	0.111	46	3	6729	6760	6789	0.028
47	3	9659	9708	9757	0.068	47	3	9659	9708	9757	0.035
71	4	16449	16481	16511	0.086	64	4	9114	9180	9245	0.006
84	6	513	551	589	0.055	71	4	16449	16481	16511	0.012
99	7	6911	6974	7036	0.115	84	6	513	551	589	0.012
119	9	2800	2855	2909	0.111	99	7	6911	6974	7036	0.04
129	10	13121	13143	13165	0.049	119	9	2800	2855	2909	0.05
170	16	8269	8322	8375	0.117	170	16	8269	8322	8375	0.027
185	X	643	696	749	0.031	185	X	643	696	749	0.058
201	X	9590	9643	9695	0.123	201	X	9590	9643	9695	0.049
				average	0.09					average	0.032
Experiment 4
Clone 2C4						WT
MiDAS site #	Chr	MiDAS start	MiDAS center	MiDAS end	IoD	MiDAS site #	Chr	MiDAS start	MiDAS center	MiDAS end	IoD
4	1	7164	7249	7335	0.126	25	2	14104	14190	14275	0.038
25	2	14104	14190	14275	0.137	31	2	20543	20595	20647	0.043
31	2	20543	20595	20647	0.165	32	2	21232	21283	21334	0.022
32	2	21232	21283	21334	0.14	43	3	5978	6046	6114	0.038
43	3	5978	6046	6114	0.154	64	4	9114	9180	9245	0.034
47	3	9659	9708	9757	0.139	71	4	16449	16481	16511	0.022
64	4	9114	9180	9245	0.115	84	6	513	551	589	-0.01
84	6	513	551	589	0.089	87	6	3797	3828	3859	-0.021
99	7	6911	6974	7036	0.154	99	7	6911	6974	7036	0.023
119	9	2800	2855	2909	0.144	105	7	11020	11069	11118	-0.004
145	12	9910	9991	10072	0.09	145	12	9910	9991	10072	0.02
170	16	8269	8322	8375	0.125	170	16	8269	8322	8375	0.032
182	20	1407	1503	1598	0.08	182	20	1407	1503	1598	-0.003
185	X	643	696	749	0.11	185	X	643	696	749	0.054
201	X	9590	9643	9695	0.215	201	X	9590	9643	9695	0.057
				average	0.132					average	0.023
Experiment 5
Clone 3D1						WT
MiDAS site #	Chr	MiDAS start	MiDAS center	MiDAS end	IoD	MiDAS site #	Chr	MiDAS start	MiDAS center	MiDAS end	IoD
8	1	17430	17464	17500	-0.01	4	1	7164	7249	7335	0.034
13	1	24583	24617	24651	-0.01	25	2	14104	14190	14275	0.049
25	2	14104	14190	14275	0	31	2	20543	20595	20647	0.054
31	2	20543	20595	20647	0.022	32	2	21232	21283	21334	0.029
43	3	5978	6046	6114	-0.004	43	3	5978	6046	6114	0.066
47	3	9659	9708	9757	0.003	71	4	16449	16481	16511	0.016
55	3	18805	18835	18863	-0.014	99	7	6911	6974	7036	0.038
84	6	513	551	589	-0.005	109	7	14412	14436	14458	0.058
87	6	3797	3828	3859	-0.015	119	9	2800	2855	2909	0.061
107	7	13305	13340	13379	-0.009	129	10	13121	13143	13165	0.039
114	8	10017	10048	10079	-0.027	145	12	9910	9991	10072	0.012
119	9	2800	2855	2909	-0.008	169	16	7807	7869	7930	0.058
168	16	7233	7265	7301	-0.019	170	16	8269	8322	8375	0.022
170	16	8269	8322	8375	-0.009	185	X	643	696	749	0.06
201	X	9590	9643	9695	-0.022	201	X	9590	9643	9695	0.08
				average	-0.008					average	0.045
Experiment 6
Clone 3D1						Clone 3H2						Clone 2E4						WT
MiDAS site #	Chr	MiDAS start	MiDAS center	MiDAS end	IoD	MiDAS site #	Chr	MiDAS start	MiDAS center	MiDAS end	IoD	MiDAS site #	Chr	MiDAS start	MiDAS center	MiDAS end	IoD	MiDAS site #	Chr	MiDAS start	MiDAS center	MiDAS end	IoD
8	1	17430	17464	17500	-0.01	4	1	7164	7249	7335	0.024	4	1	7164	7249	7335	0.054	4	1	7164	7249	7335	0.044
25	2	14104	14190	14275	0.023	25	2	14104	14190	14275	0.039	25	2	14104	14190	14275	0.072	25	2	14104	14190	14275	0.092
31	2	20543	20595	20647	0.036	31	2	20543	20595	20647	0.052	31	2	20543	20595	20647	0.047	31	2	20543	20595	20647	0.057
32	2	21232	21283	21334	0.007	32	2	21232	21283	21334	0.029	32	2	21232	21283	21334	0.047	32	2	21232	21283	21334	0.045
43	3	5978	6046	6114	0.016	43	3	5978	6046	6114	0.022	46	3	6729	6760	6789	0.027	43	3	5978	6046	6114	0.054
46	3	6729	6760	6789	0.018	47	3	9659	9708	9757	0.017	47	3	9659	9708	9757	0.045	47	3	9659	9708	9757	0.037
47	3	9659	9708	9757	0.01	64	4	9114	9180	9245	0.013	64	4	9114	9180	9245	0.034	64	4	9114	9180	9245	0.06
84	6	513	551	589	-0.01	84	6	513	551	589	0.018	99	7	6911	6974	7036	0.047	99	7	6911	6974	7036	0.047
87	6	3797	3828	3859	-0.005	99	7	6911	6974	7036	0.024	119	9	2800	2855	2909	0.055	119	9	2800	2855	2909	0.073
99	7	6911	6974	7036	0.004	119	9	2800	2855	2909	0.032	145	12	9910	9991	10072	0.021	145	12	9910	9991	10072	0.029
119	9	2800	2855	2909	0.035	145	12	9910	9991	10072	0.008	170	16	8269	8322	8375	0.036	169	16	7807	7869	7930	0.053
145	12	9910	9991	10072	0.012	170	16	8269	8322	8375	0.029	182	20	1407	1503	1598	0.014	170	16	8269	8322	8375	0.052
170	16	8269	8322	8375	0.007	182	20	1407	1503	1598	0.011	185	X	643	696	749	0.039	182	20	1407	1503	1598	0.002
185	X	643	696	749	0.028	185	X	643	696	749	0.031	197	X	8027	8055	8081	0.057	185	X	643	696	749	0.078
201	X	9590	9643	9695	0.039	201	X	9590	9643	9695	0.05	201	X	9590	9643	9695	0.052	201	X	9590	9643	9695	0.058
				average	0.014					average	0.027					average	0.043					average	0.052

### Sheet: MiDAS all peaks
List and Index of Directionality of the 206 MiDAS peaks present in HeLa cells. The peaks highlighted in red were excluded from MiDAS directionality analysis. Missing values mean that there were no usable bins.
The numbers of the MiDAS sites refer to the list provided in Macheret, Bhowmick, Sobkowiak et al., 2020.
The genomic poisitions of MiDAS center, start and end are expressed in 10Kb bins.
					Experiment 1		Experiment 2		Experiment 3		Experiment 4		Experiment 5		Experiment 6
MiDAS site #	Chr	MiDAS start	MiDAS center	MiDAS end	IoD Clone 23	IoD WT	IoD Clone 23	IoD WT	IoD Clone 23	IoD WT	IoD Clone 2C4	IoD WT	IoD Clone 3D1	IoD WT	IoD Clone 3D1	IoD Clone 3H2	IoD Clone 2E4	IoD WT
1	1	1464	1501	1540	-0.00644357	0.00657811	-0.0388621	-0.0203772	0.0105314	-0.0238471	-0.00821588	-0.0297012	0.00391675	0.00934848	-0.00520142	6.87655e-05	0.0019769	0.00964794
2	1	4919	4946	4973	-0.0149283	0.00682583	0.0122136	0.00582329	-0.0212804	-0.00258537	0.0577024	-0.0209374	0.0214636	-0.0278147	-0.00106319	0.00516307	0.0108685	0.00463489
3	1	5981	6007	6031	-0.000314618	0.00566681	-0.0153557	-0.00158293	0.0501244	0.0111714	-0.0600392	0.00989746	-0.00685053	-0.00476812	-0.00683236	-0.0290524	0.00630349	-0.00608168
4	1	7164	7249	7335	0.162354	0.0166763	0.112948	0.017309	0.096352	0.0178056	0.126409	0.0176843	-0.0151235	0.0338092	0.0101393	0.0239161	0.0537041	0.0443415
5	1	7556	7583	7610	0.0145734	0.0208835	0.00596449	0.0143107	-0.0441461	-0.0199149	0.010269	0.0111022	0.0042158	0.0183542	-0.0159712	-0.00321997	-0.00696565	-0.0167048
6	1	9759	9793	9827	0.0271423	0.00471629	-0.0379669	-0.015826	-0.00369744	-0.0123966	0.0292103	-0.0470603	-0.0168285	0.00272826	0.0289867	0.0102617	0.0117411	0.00435865
7	1	11945	11968	11991	0.0037618	-0.00220862	0.0171487	0.00583163	0.0398604	-0.0248537	0.0191123	0.0146011	0.0119264	0.00462463	-0.00764182	-0.0116581	0.0101752	-0.0053077
8	1	17430	17464	17500	0.077931	0.012119	0.0334121	-0.00300797	0.0714019	0.00702385	0.033644	-0.0388389	-0.0103598	0.0172524	-0.0104534	0.0154061	0.0226926	0.0154652
9	1	19315	19369	19422	0.0104697	0.00740554	0.0124544	-0.0183129	-0.00771678	0.0206894	-0.0120522	-0.00257215	0.00567429	0.0178802	0.0130174	-0.00935455	-0.00449148	-0.0157421
10	1	21066	21091	21116	0.0225233	0.00564811	-0.0245113	-0.0635908	-0.0241343	0.00569146	0.0248645	-0.0624724	-0.0508926	0.0109786	0.0198465	-0.00535709	-0.0263469	-0.00206487
11	1	21758	21780	21802	0.00939754	0.00156803	0.0239294	-0.00236051	0.0472467	-0.00650903	0.0750651	0.0315711	-0.00210077	0.0347024	0.0135162	-0.0337028	0.0233356	0.00701944
12	1	24332	24363	24394	0.184538	0.0177654	0.0300515	0.00142695	-0.00103278	0.00222066	0.0393987	0.00320033	0.000782681	0.0253603	-0.0143412	-0.0303068	0.00933031	-0.015742
13	1	24583	24617	24651	0.0650106	-0.00716113	-0.0122581	-0.0281339	0.0218918	-0.00884053	-0.00839294	-0.00758151	-0.0104076	-0.0171504	-0.0100105	0.0152838	-0.0118103	0.00691797
14	2	303	329	353	0.0530544	-0.0180426	0.0313341	0.0306834	0.0887732	-0.0143573	0.0219329	0.030337	-0.00788642	0.0373943	-0.0051861	0.0034346	0.00752966	0.0305047
15	2	1507	1545	1583	0.050318	0.012416	-0.0174783	0.0014265	0.0112843	0.0126079	0.0219588	-0.0304736	0.00826241	0.013025	-0.0319391	0.0255756	0.0137257	-0.00569787
16	2	1881	1908	1935	0.00924396	0.00642461	0.00894793	0.0112612	-0.0272106	0.0272886	-0.0592703	-0.0169682	0.0132762	0.0208046	-0.0305645	0.00664572	0.0277401	-0.00162026
17	2	2366	2395	2418	-0.0196933	-0.00172797	-0.0295064	-0.0311251	-0.00151912	-0.0275084	0.0258283	-0.00354338	-0.0399764	-0.00135782	-0.0149404	0.0316186	-0.00859128	-0.0261374
18	2	5878	5900	5920	-0.0340153	-0.0101294	0.00370192	-0.00804551	0.00962659	0.0239264	-0.00784647	-0.0187389	0.00440022	-0.0278305	-0.0114319	0.00375491	-0.0130974	-0.00295656
19	2	6309	6336	6363	0.0138466	0.00548755	0.00885753	-0.00635868	-0.0265081	-0.00392001	0.0382105	-0.0051495	-0.00558587	0.0156179	-0.033178	-0.00738746	-0.0130273	-0.00497541
20	2	8176	8195	8212	0.067558	0.0187563	0.0429509	0.00442863	0.0147823	0.0112956	0.00106568	0.00790078	0.00636165	0.00244768	0.0206095	0.0110743	-0.0112588	-0.00628035
21	2	10322	10343	10362	0.0497679	0.00863121	-0.0255678	-0.0228053	0.0228748	-0.00923547	-0.0161412	0.0126145	-0.0220082	-0.0265191	-0.0275477	0.0298511	-0.0235077	-0.0017325
22	2	13323	13351	13381	0.0111209	0.00939258	-0.0286944	-0.0256443	0.000426748	0.00583862	0.0244784	-0.01286	-0.00112329	-0.000501015	-0.00110959	0.00332481	-0.0279959	0.0177518
23	2	13483	13506	13529	0.000255254	-0.0043365	-0.0163741	-0.03501	-0.0561674	0.0275823	0.0375608	-0.0232366	-0.0259531	0.000493987	-0.0200691	-0.00308223	-0.00583906	-0.00876178
24	2	13600	13618	13636	-0.00544097	0.0516025	0.0258554	-0.0209272	-0.0109781	0.0215344	-0.0461108	-0.0160963	-0.00819526	-0.0117563	0.0168267	0.002362	-0.0234025	0.00139881
25	2	14104	14190	14275	0.184052	0.0232162	0.12421	0.0422475	0.10532	0.0625037	0.136669	0.0380961	-0.000174831	0.0490548	0.0230843	0.038574	0.0716092	0.0924707
26	2	14875	14893	14911	0.0986159	0.0182387	-0.0520013	-0.0278636	-0.00943288	0.0114782	0.0685076	-0.0195371	-0.0593225	0.027938	-0.00404033	0.0492037	-0.0197459	0.0114416
27	2	15438	15486	15534	0.0192314	0.00202721	0.0354891	0.00149729	0.0496691	0.0152925	0.0696467	0.0148775	-0.0254479	0.0142228	0.016605	0.0373548	0.0172405	0.0227352
28	2	16824	16844	16864	0.00193406	-0.0218727	0.0388908	-0.00361288	-0.0110255	-0.0146066	-0.0594195	0.0143463	-0.0390735	-0.0245946	-0.0249551	0.020119	-0.0499395	0.0131974
29	2	17920	17938	17956	-0.0237435	-0.0308738	0.0172548	-0.0254616	0.0437274	0.00356767	0.00741209	-0.0298391	0.0222833	-0.0059902	-0.00162115	0.0442453	-0.00087093	0.0354146
30	2	18636	18694	18751	0.0231363	0.0126214	0.00930496	0.0254617	0.00346023	0.0238316	0.0641542	0.0188002	-0.0214637	0.000411999	0.0070629	0.00890114	0.0274761	0.00782123
31	2	20543	20595	20647	0.198581	0.0300952	0.152919	0.0070708	0.124664	0.0221808	0.165033	0.043206	0.00443208	0.0539182	0.0360111	0.0523373	0.04694	0.0567868
32	2	21232	21283	21334	0.123286	0.00915742	0.0925423	0.0308968	0.0807006	0.02028	0.140112	0.0218428	0.00805405	0.029074	0.00696815	0.028757	0.0473923	0.0448869
33	2	21427	21471	21515	-0.0170091	-0.00930253	-0.0010854	-0.000466585	-0.022331	0.0136567	0.0365559	-0.0156765	-0.0158155	-0.00593278	-0.00232342	0.0203887	0.0028783	0.00795495
34	2	21536	21567	21598	0.0147917	-0.00590048	-0.0229548	0.00323623	0.0203543	-0.00888737	0.00174766	0.00309598	-0.00780961	0.0111461	0.0272293	0.0175461	0.000284299	0.0261051
35	2	23037	23057	23077	0.0178112	-0.020721	-0.00391725	-0.00956776	-0.00310165	0.0168293	-0.00787424	0.00895932	0.0284641	-0.0195085	0.0113499	-0.0192076	-0.0127763	-0.0160775
36	2	23645	23686	23725	0.0322665	0.0137374	0.00669705	-0.0102784	-0.0289375	-0.0252151	0.0429248	-0.00656411	-0.0246719	-0.0062587	-0.0211861	0.021732	0.0138255	-0.0058135
37	3	368	396	428	0.0262874	0.027178	0.0106122	0.0143072	0.0214181	0.00422276	0.0248134	-0.0110078	0.00875166	-0.043493	-0.0125105	-0.00254049	-0.0165109	0.00728954
38	3	666	693	720	-0.0173451	-0.00721803	-0.0227742	0.006346	-0.0231271	-0.0177058	0.0141711	-0.0156446	0.00994111	-0.0321354	0.00413398	0.0217967	-0.00998767	0.00932554
39	3	1712	1739	1764	0.0154374	0.0118439	-0.0363844	-0.00910095	0.0216629	0.00123642	0.0607304	-0.0329587	-0.0383434	0.0165969	-0.017265	-0.007004	-0.0301608	0.0117153
40	3	2951	2968	2985	0.082638	0.0258262	-0.0204409	-0.0209833	0.0466663	0.00395502	0.0452988	0.0064022	-0.0173403	-0.00297212	-0.00378497	-0.00574959	0.0109784	-0.0154515
41	3	4141	4159	4177	-0.0107723	0.0165556	-0.00298063	-0.0309205	0.0340102	-0.00175449	-0.0156437	-0.000156555	-0.0292337	-0.00581706	0.00106353	-0.0212723	-0.00769222	-0.0226887
42	3	5407	5449	5490	0.00523864	0.00538241	-0.0188492	-0.0313334	-0.01444	-0.00487177	0.0112707	0.0131624	-0.0187876	0.0040069	0.0104224	0.0352046	0.0157617	0.000909952
43	3	5978	6046	6114	0.244998	0.028096	0.135748	0.0346096	0.111421	0.033235	0.154395	0.0377919	-0.00431194	0.0656794	0.016457	0.0220939	0.0482928	0.0537576
44	3	6167	6194	6223	0.157314	-0.010925	0.056063	-0.0169207	-0.00274479	-0.0199557	0.0586196	-0.0235017	-0.0183608	0.00492924	0.0222725	-0.000764141	0.00360098	0.0170704
45	3	6534	6559	6584	-0.0123258	-0.00042155	-0.0221005	0.015104	-0.0163536	-0.0169161	0.0613454	0.0148478	-0.0324422	0.00559418	0.00925682	-0.0140853	0.00251468	0.0356681
46	3	6729	6760	6789	0.0313788	0.0235362	-0.0259491	0.0226002	-0.0050274	0.0279769	0.0876294	0.0191716	-0.0122699	0.0341637	0.0179539	0.011458	0.0274329	0.0221924
47	3	9659	9708	9757	0.0652706	0.0283568	0.0567709	0.00933328	0.0682072	0.0349032	0.138881	5.20795e-05	0.00290899	0.0397543	0.00974602	0.0168444	0.0453229	0.0374364
48	3	11412	11441	11468	0.0292018	0.00653673	-0.0160968	0.00198499	0.0219278	0.0121437	0.00863672	0.00288178	0.00289618	-0.00696312	-0.00130202	0.0245615	0.00247932	-0.015037
49	3	11565	11582	11599	0.0642085	-0.00891655	0.0139539	0.00927673	-0.0737324	0.0104226	-0.0274592	-0.0201008	-0.0165399	0.00931457	-0.0390779	0.0235738	0.0226854	-0.0582298
50	3	13066	13087	13108	-0.00120066	0.0170214	-0.00143978	-0.0415074	-0.0287375	0.0249462	-0.0540021	0.0006341	-0.0451248	0.0240683	0.0318212	0.0681364	-0.0144164	0.0237539
51	3	14317	14326	14335	0.0439568	-0.00884864	-0.0347104	0.0297716	0.00390793	0.0179711	-0.0244042	-0.0507047	-0.0358079	0.031745	-0.0507702	-0.0696743	0.0501023	-0.0389297
52	3	14383	14396	14409	0.0390052	-0.0129161	-0.0163043	0.0195159	-0.00409093	0.0170479	0.0309629	-0.056488	-0.0187312	-0.00953174	-0.013511	0.00452791	-0.0268049	0.0087534
53	3	16152	16180	16208	0.0138887	-0.000655301	-0.0120371	-0.0240272	0.0153671	-0.0190685	-0.0078208	0.0121406	0.0157541	0.00983109	-0.0202422	-0.00251487	-0.00230686	0.0164522
54	3	17435	17486	17536	-0.00340794	-5.96693e-05	0.0130802	-0.00107399	-0.0063961	0.012696	0.125756	0.0234712	-0.00316642	0.0264177	0.0127723	0.0216178	0.0557974	0.0355707
55	3	18805	18835	18863	0.0343944	0.00899236	-0.0195696	-0.0226105	-0.00267773	0.00861653	0.0370858	-0.0181371	-0.0139235	-0.006746	-0.00337398	-0.00705797	0.00224397	-0.000260767
56	3	19197	19222	19247	0.0230766	0.0135871	0.0235951	0.0204467	0.0237849	0.0232096	0.0165187	-0.0147677	0.00231101	0.0144539	-0.0219654	-0.00456842	0.0234995	0.0138792
57	4	1275	1311	1345	0.0257967	0.0217333	-0.0116807	0.0238513	-0.00278516	-0.0195113	0.0199674	0.0157116	0.00242055	0.00920616	0.00621107	-0.0111875	0.0159736	0.00387934
58	4	1902	1951	1999	0.019523	-0.0118123	0.0061909	-0.00436101	-0.0127599	-0.0119258	0.0201065	0.0307571	-0.0196634	-0.00439288	0.00183706	0.0295781	0.0231347	0.000974049
59	4	4453	4473	4493	0.0163731	0.00415229	0.0206267	-0.00469393	0.0034934	-0.0034724	-0.00512054	0.0495915	0.0309852	0.0171399	0.0274982	-0.0094755	0.0317893	-0.00723075
60	4	5369	5394	5415	-0.0042848	0.0167273	-0.0141164	0.0103221	0.0256577	-0.00436067	-0.014586	-0.017788	-0.012233	-0.00257629	-0.000443302	-0.0116825	-0.0242845	0.0227215
61	4	6221	6249	6279	0.0321285	-0.0200122	0.0309233	0.042483	0.0199374	-0.00257401	0.0775908	0.00432243	-0.0231016	-0.00728678	0.00407264	0.00735515	0.00992632	-0.0466987
62	4	8550	8573	8596	-0.0171975	-0.000818727	0.0038119	-0.0273598	-0.00929798	0.00779995	-0.0635659	-0.0301999	-0.0130523	-0.03164	-0.0327335	-0.0141172	-0.00425043	-0.0347705
63	4	8647	8678	8705	-0.00745625	0.00196751	-0.0146895	-0.00617527	2.89958e-05	-0.00164005	-0.019319	-0.0246199	-0.00763797	-0.0201131	-0.0154951	0.0184597	-0.0023515	-0.00457772
64	4	9114	9180	9245	0.0531205	0.00899325	0.0489279	0.0320433	0.0085485	0.00642865	0.114614	0.0337365	-0.015079	0.0282212	0.0026188	0.0127862	0.0340743	0.0603689
65	4	9882	9920	9956	-0.00988896	0.0074968	0.00395178	0.00439277	-0.016968	0.00759836	-0.0351428	0.0254771	-0.0309235	0.0254656	0.00535326	-0.00383861	-0.0102063	-0.024386
66	4	12148	12163	12178	0.0388769	-0.0257385	-0.0105069	-0.00387317	0.00733606	-0.0313387	-0.0388006	0.00401702	-0.0182669	-0.0278607	0.0335369	0.0309343	-0.0214264	0.0248449
67	4	14310	14338	14366	-0.00709601	-0.00794838	-0.047663	-0.0241533	0.00124616	0.0056971	0.0266062	-0.0179393	0.00205589	-0.0344271	0.00109154	0.0434416	0.01532	0.00394525
68	4	14557	14583	14609	0.0173184	-0.0233929	0.00148187	-0.0248027	0.0378446	-0.0178578	-0.0297045	0.0069311	-0.0381673	0.00682948	-0.00091659	0.0045898	0.0109083	-0.0182137
69	4	14883	14906	14925	0.01678	-0.000513544	-0.0127105	-0.0363615	0.0361779	-0.00180721	-0.0187029	0.00478803	-0.0617069	0.0115112	-0.0309389	-0.0572848	0.0142942	-0.0181211
70	4	15128	15150	15172	-0.0139403	-0.00178664	-0.0602951	0.00175243	-0.0307171	-0.0572256	0.0197601	-0.0417596	-0.0354078	0.0410982	-0.0285747	0.0256667	0.0299109	-0.0093445
71	4	16449	16481	16511	0.242023	0.0160127	0.114923	0.0324936	0.0861849	0.0117191	0.121483	0.0217911	-0.0102835	0.0155848	0.00794444	0.0126298	0.0320351	0.0150006
72	4	18326	18338	18350	0.0320051	0.0188772	-0.0866315	0.0328396	-0.0625903	-0.103438	0.00421653	-0.0294747	0.0247447	0.0294641	0.00141677	-0.0809461	0.0540398	0.0326282
73	5	2390	2411	2432	0.0200721	0.00352139	-0.0151807	-0.0124664	0.0180188	-0.00378857	0.0207384	-0.0173698	-0.0249206	0.00905552	-0.0040563	0.0067849	0.00332892	-0.00659212
74	5	3703	3732	3765	0.0431015	-0.0152144	0.027791	0.00358489	0.00689925	0.0161458	0.0936074	0.0544763	0.0143905	-0.00442802	0.00736411	0.0249086	-0.0101405	-0.00952463
75	5	4935	4952	4969	0.0202713	-0.0327096	0.0147015	0.0140377	-0.0764344	0.0283845			0.0383622	-0.0012785	0.019554	0.0294726	-0.0109084	-0.0324489
76	5	6166	6190	6212	0.014949	-0.00568666	0.0109905	-0.0221782	0.00603354	-0.032941	-0.0118635	0.00392308	-0.0384248	-0.0375475	-0.0120236	-0.000127973	0.00993034	-0.0271705
77	5	8328	8353	8376	0.00475691	-0.024101	-0.0168094	-0.039463	0.0534933	0.00150481	0.0505853	0.00953003	-0.0111131	0.00859138	-0.000435579	0.0161715	-0.030464	0.0129386
78	5	10732	10750	10766	-0.0172276	-0.0308279	-0.0366837	-0.0175785	-0.0150653	-0.0132871	-0.0427886	0.00326822	-0.0140997	0.0146832	0.0101562	-0.0018287	-0.00133597	-0.0031898
79	5	11540	11567	11592	-0.0169324	0.00413575	-0.0269019	0.00586416	-0.0118222	-0.0195995	0.0269013	-0.0241717	-0.0298706	0.0207688	-0.0230712	0.0184206	-0.000262485	0.0202127
80	5	12886	12921	12954	0.0328708	0.0198803	0.00719339	0.0250089	0.00433522	0.000901815	0.00846997	0.032263	-0.0250791	0.0321142	0.0131501	0.0166174	-0.0100798	-0.00201039
81	5	13049	13079	13109	0.0175301	0.0210622	-0.020276	-0.0155838	-0.0038664	-0.00426217	0.0515597	-0.0427865	-0.0238273	-0.0169383	-0.016541	0.00299101	-0.00629828	-0.019285
82	5	14441	14480	14517	0.0110967	0.0240591	-0.0151645	0.00378989	0.00839739	0.00106533	-0.0296767	0.0301282	0.0169275	0.0353633	-0.0117397	-0.0025902	-0.0175099	0.0151379
83	6	172	197	222	0.0308776	0.0240609	-0.00703975	-0.00338129	0.0320477	0.00221294	0.00223065	-0.0258059	-0.0257161	-0.00087086	0.00781169	-0.0263353	0.0151262	0.0290257
84	6	513	551	589	0.131332	0.0210094	0.038827	-0.0123256	0.0551659	0.011703	0.0887713	-0.00974647	-0.00480754	0.0249885	-0.00978748	0.0180605	0.0159764	0.0198741
85	6	1941	1960	1979	0.0388304	0.00979136	0.0249948	-0.00511795	0.00831161	0.00576021	0.0123148	-0.0112943	-0.0301919	0.0232158	-0.0164452	-0.00857329	-0.00664574	0.0331296
86	6	2058	2089	2118	0.0565658	-0.0162224	0.00930718	-0.0195886	0.0149833	0.00323653	0.062773	0.0275151	-0.0140521	0.00514246	0.0189503	0.0225438	-0.0137437	0.000750052
87	6	3797	3828	3859	0.0525906	-0.0382398	-0.00125079	-0.0333499	0.0288495	0.00125578	0.0652249	-0.0211354	-0.0152498	-0.00260298	-0.00548664	0.00371841	-0.0243879	0.0184804
88	6	7869	7893	7917	0.00942643	-0.0187721	-0.0100649	-0.00181135	-0.0047968	0.0523298	0.0416234	-0.0618787	-0.0345109	0.0253305	0.0306731	0.0418836	-0.0167888	0.0426423
89	6	8346	8375	8402	0.0133939	-0.0286577	-0.0178378	0.0256087	0.0140493	-0.013862	0.0643767	0.0283798	0.0152719	0.0232815	0.00437822	0.0200128	-0.00254837	-0.00558269
90	6	10198	10219	10240	0.0980978	-0.0156729	-0.0172397	0.00484471	-0.00487686	-0.00931295	-0.0441389	-0.0305385	0.0145612	0.0130595	0.0167248	-0.00638713	-0.00130587	-0.0152779
91	6	10451	10492	10531	0.0311011	0.0181459	-0.00662268	-0.0163642	-0.0116722	-0.00499233	0.0108544	0.031299	0.00173715	0.0251579	-0.0169502	-0.0081839	0.010695	0.00748406
92	6	11880	11902	11924	0.0487308	-0.0255914	-0.024851	-2.40959e-05	0.000499044	-0.0166556	-0.0523985	-0.0138929	-0.0206002	-0.0444734	0.0219269	0.0140943	0.0487281	0.00140785
93	6	12045	12068	12091	0.0322535	-0.0155522	0.0199954	-0.0308501	-0.0341305	0.00723498	0.00739492	0.0218024	-0.0244294	0.0110351	0.0241247	-0.0204912	-0.0346061	-0.0303477
94	6	12424	12454	12478	0.0473551	-0.00415368	0.0111338	-0.00546437	-0.00575276	-0.0076656	0.0338869	-0.0164148	-0.0251229	0.00399751	-0.0165993	-0.0149649	0.000887786	0.0434862
95	6	14791	14833	14874	-0.00100597	-0.00731381	-0.00390055	-0.0143911	-0.0108084	0.00454674	0.0129745	-0.00820663	0.0180442	-0.00970729	-0.015265	-0.002611	0.00114964	-0.00554564
96	7	181	209	239	-0.0345146	-0.0257534	-0.0112776	-0.00427351	0.0430734	0.0253024	0.00638482	-0.00432963	-0.0656618	0.00860017	0.0372416	0.00162159	0.021318	0.00591206
97	7	345	384	423	0.088269	0.0073035	0.0240506	-0.0206333	0.0169879	-0.0158199	0.0817291	0.0111597	-0.0211898	-0.00175816	-0.00587454	0.0153853	0.0137879	0.028079
98	7	4018	4048	4080	0.00821026	-0.0283761	0.0277675	-0.027369	0.0462761	0.0182289	0.0488048	-0.0189393	-0.00998687	-0.0147206	0.000560895	0.0033784	0.0128113	0.000107775
99	7	6911	6974	7036	0.183557	0.0179765	0.123559	0.0184454	0.114702	0.039899	0.1544	0.0229384	-0.0124441	0.0376769	0.00448765	0.0237195	0.0469609	0.0467679
100	7	7717	7741	7765	0.0572517	-0.0176149	0.00472869	-0.00202668	0.0121621	0.00397319	-0.022006	-0.0106775	-0.0340113	0.0216024	0.0296542	-0.0186924	0.000257894	-0.000729936
101	7	7835	7869	7901	0.00535173	-0.0181455	0.00546786	0.00266792	-0.00259682	0.015852	0.019123	0.00857094	0.0182161	-0.0154617	0.0238851	-0.00144529	0.00573504	0.00849297
102	7	8758	8795	8832	-0.0224032	0.00125155	0.0198993	0.0079075	0.0141328	-0.0155536	0.00927581	0.0218104	-0.00575711	-0.0133965	-0.0121599	0.00691797	-0.00388165	0.00874129
103	7	9032	9062	9090	-0.00286976	0.0102461	-0.0201022	-0.0323388	-0.0219526	-0.0063098	0.00114333	0.00602113	-0.0117737	0.00736349	-0.00676256	0.00843882	0.00655992	0.00210443
104	7	10670	10695	10718	0.0691622	0.0127048	-0.0293284	-0.0266861	0.00399835	-0.00679329	-0.000475992	-0.0385838	-0.0550113	0.0109184	-0.00436411	0.0103893	0.0336248	-0.0221416
105	7	11020	11069	11118	-0.00153529	-0.00807217	0.00363654	-0.0106589	0.000559298	0.00139251	0.0689155	-0.00400347	-0.0169461	0.00123461	-0.00067114	0.013363	0.00022334	0.0148496
106	7	12202	12229	12256	0.0055094	-0.00270831	0.0048341	0.00174836	-0.0185301	-0.0202663	0.00829162	-0.00365522	-0.00901641	0.0115551	-0.00639618	0.0341067	0.0222714	-0.00279779
107	7	13305	13340	13379	0.068047	-0.00640375	0.0237983	0.0114635	0.0221326	0.00587332	0.0686846	0.00894431	-0.009278	0.00373546	-0.0176335	0.0320031	0.00839561	0.0159756
108	7	13709	13736	13761	0.0219777	-0.0118663	0.0262158	0.0355772	-0.0177003	-0.0179118	0.0101015	0.00885997	-0.00178008	0.000246835	-0.0172303	-0.00372484	-0.00335592	0.0159975
109	7	14412	14436	14458	0.0503483	0.0255307	0.00405	-0.00493873	-0.0403192	0.0258981	0.0555063	-0.0104197	-0.00697957	0.0582466	-0.0162436	0.00735746	-0.0162936	-0.0239152
110	8	981	1007	1033	0.0470609	0.0203438	-0.0585125	-0.0283227	0.0254079	-0.015336	-0.0160457	-0.0107766	-0.0172977	-0.00107434	0.00647034	0.0409172	-0.0307104	-0.0146262
111	8	3366	3392	3418	-0.0180117	0.00300107	0.0187915	-0.0166652	-0.00405953	0.0153206	-0.00838226	-0.0172851	-0.00320973	-0.00578984	0.0154368	-0.00903252	-0.00628585	-0.000759963
112	8	4823	4853	4883	0.036026	-0.00357169	0.0270347	0.00541638	0.00614904	-0.0137945	0.0101471	-0.0364734	-0.0227347	0.0160633	0.000803084	0.010101	0.00333571	0.0184637
113	8	6322	6351	6378	0.00750798	-0.0048812	0.0106922	-0.0121915	-0.0282909	-0.0103323	0.008364	-0.00166297	-0.00647483	0.00552925	-0.00557377	0.023161	-0.0231895	-0.00846891
114	8	10017	10048	10079	-0.0331799	0.00916185	-0.0245317	-0.0395297	-0.0150859	-0.0269259	0.0394752	-0.00995286	-0.0265693	0.0223481	-0.0264378	0.0275333	0.0093313	0.00739466
115	8	10989	11013	11037	-0.0179306	0.00739465	0.0129417	-0.00279923	0.00852161	-0.0254822	-0.00454442	-0.00475914	-0.0143583	0.0134173	0.00242669	0.00300887	-0.0169282	-0.00827544
116	8	13519	13550	13579	-0.0042108	-0.00227152	-0.0241783	-0.0038185	-0.0206869	-0.00488803	-0.0230357	-0.0122897	-0.0188327	-0.00150198	-0.0245918	-0.0124758	-0.0167911	-0.0104485
117	8	14071	14104	14131	0.0513391	-0.0049523	0.0216658	0.0164532	-0.00152749	-0.00975365	-0.00042021	-0.0114816	-0.00954461	0.00287868	-0.00245076	0.00803585	-0.000351726	-0.0070719
118	9	1726	1757	1784	0.0212264	0.0174435	0.00863081	0.0035317	-0.00756609	0.0142111	0.00704093	0.00586918	-0.0123648	0.0156312	0.00309095	0.00767267	0.0110591	0.0103139
119	9	2800	2855	2909	0.180747	0.0198105	0.114882	0.0265191	0.110501	0.0498656	0.14379	0.0217634	-0.00770163	0.0614706	0.0352258	0.0317822	0.0553792	0.0726914
120	9	8581	8610	8637	0.0448767	0.0112268	-0.000519315	0.0174783	0.0177757	0.000955675	0.0384584	-0.0126356	-0.0120006	-0.00337439	0.0132	0.0225018	0.0600034	-0.0127034
121	9	10244	10276	10308	-0.0231314	0.0279881	0.016204	0.00688963	0.00803988	-0.0241303	0.0372523	0.0621706	-0.0368412	0.00954363	0.00769961	0.0427782	-0.0188757	-0.0179342
122	9	10843	10885	10925	0.0161923	0.0183223	-0.0170745	-0.00572553	-0.00515086	-0.0108106	-0.00061655	0.0101092	0.00280826	-0.00824847	0.00386375	0.00296568	0.0190106	0.0230014
123	9	11900	11928	11950	-0.0246802	-0.0198536	-0.0298162	-0.0154629	0.0242526	-0.00983384	0.0335986	-0.00057019	-0.0401506	-0.0172557	0.00391436	-0.011482	0.042346	0.0399646
124	10	20	45	70	0.0232456	-0.0197399	0.0181146	0.0222014	0.0324592	-0.0240321	0.0427582	-0.0139616	-0.00160073	0.0254603	-0.0127948	0.00153123	-0.0455239	-0.00424237
125	10	2015	2042	2065	0.0262975	-0.00217307	-0.0142716	0.00461945	0.0241884	-0.0228386	-0.00453373	0.0430143	-0.0422048	0.0349548	-0.0358581	0.0312043	0.0287134	-0.00378669
126	10	3453	3473	3493	0.0301365	0.00733854	-0.0112926	-0.0359996	-0.0311158	0.00455153	-0.0135835	0.0332866	-0.0295758	-0.00947419	-0.00295005	-0.0128644	-0.0218024	0.0374809
127	10	5287	5344	5400	0.0236308	0.00811992	0.0123209	-0.00270764	0.0200023	0.00960398	0.078704	-0.0103125	-0.00653736	0.0120787	0.00885241	0.0058774	0.0110925	0.0335081
128	10	12875	12900	12923	0.105676	-0.0210792	0.000351039	-0.024904	0.0162267	0.007741	0.0518588	-0.0163848	-0.00584983	0.0034159	0.0124229	0.0181896	-0.020346	0.0113584
129	10	13121	13143	13165	0.103151	0.0162857	0.026229	0.00594178	0.049336	-0.0216168	0.0461217	0.0164801	-0.0156015	0.0393458	0.0110478	-7.50885e-05	0.0239683	0.00908604
130	11	1617	1633	1649	-0.0395097	-0.0257616	0.00682142	-0.0236472	0.00207515	-0.00801456	-0.0301989	0.0153161	-0.024506	0.0388385	0.025418	0.00991485	0.00785358	0.0399556
131	11	2461	2484	2507	0.0433692	-0.00530494	-0.00986522	0.00620011	-0.0044482	0.00995118	0.0134347	-0.000709211	-0.0288375	0.0220074	0.00627007	0.00110851	0.0148726	-0.0017875
132	11	2800	2859	2918	0.00551987	0.00719986	-0.00128455	-0.00750771	0.027015	0.00271438	0.0494987	-0.0124682	-0.00726613	0.0080765	-0.00358986	0.0187857	-0.00110026	0.0127774
133	11	3127	3152	3177	0.0579053	0.00203744	-0.0359821	-0.00664226	-0.00987613	0.0381111	0.018016	-0.0186276	-0.0235045	-0.0153034	-0.0181606	0.00594902	0.00253317	4.1872e-06
134	12	1104	1133	1162	-0.006943	-0.00336206	0.0410799	-0.0289758	-0.0685423	-0.0258625	0.0372388	0.00313729	0.00914131	-0.0239311	0.0159275	0.0154872	0.0192179	0.0365654
135	12	1657	1679	1701	-0.0172371	0.00831093	-0.0156056	-0.0105066	0.0362633	0.0135652	-0.0373091	0.0215762	0.0282752	0.0170074	0.000567195	-0.000271815	0.0199043	0.00425592
136	12	1816	1856	1894	0.00888108	-0.00797194	0.0296632	0.00358812	0.00601016	0.0241344	0.0383701	0.0466791	0.00205592	0.0229042	0.0168195	-0.0135365	0.0127982	0.0259492
137	12	2080	2110	2140	0.051055	0.00310722	-0.023747	0.0231304	-0.00266993	0.00381452	0.0299651	0.0470364	-0.0143928	-0.0191414	0.003944	0.0165169	0.0231995	0.00239196
138	12	2940	2961	2980	0.0399096	-0.0168255	0.00303865	0.0218891	-0.0193709	0.00863093	0.023912	0.0313653	0.0229357	0.0308438	-0.00543356	0.000655985	0.0226788	0.0129623
139	12	3873	3895	3917	-0.00762019	0.0200071	0.0493552	0.0243987	-0.00206414	0.0219752	0.0106078	0.0571038	-0.0221594	-0.00426788	-0.00403175	-0.0207126	-0.0115335	-0.0118658
140	12	4423	4452	4481	-0.0103415	-0.000558155	-0.00341121	0.011538	0.00208999	0.0125307	-0.0222446	-0.00694669	-0.0391204	-0.0157268	-0.025018	0.0209854	-0.0026207	-0.00175755
141	12	6692	6715	6736	0.000426691	-0.00511604	-0.0172957	0.0172959	-0.0623206	-0.0035638	0.0239968	-0.0375904	0.0114654	-0.0042696	-0.0287051	0.0332971	0.0250989	0.00419179
142	12	7797	7826	7853	0.0214389	-0.0104699	-0.00678387	-0.0267456	0.0347336	-0.00940444	-0.000693485	0.0302206	0.0184811	-0.000432935	-0.00447385	0.0360524	-0.0262636	0.0435992
143	12	7936	7963	7990	0.0436578	-0.0099006	-0.00567143	-0.0228562	-0.0019502	0.0028356	0.00562758	-0.0327187	0.0104048	0.0240196	-0.0171813	-0.0081826	0.022551	-0.0070097
144	12	8309	8333	8355	0.0180274	0.0215246	-0.0101452	0.00323945	-0.00807928	0.00880454	0.00415173	-0.0408392	-0.00350068	0.0140575	0.00197946	-0.0103661	-0.00164353	0.0123858
145	12	9910	9991	10072	0.0425297	0.00601884	0.0367734	0.00782908	0.0289032	0.00284386	0.0897277	0.0203731	-0.00158812	0.011503	0.011852	0.00773678	0.0213228	0.0287624
146	12	10247	10281	10317	-0.0426174	-0.00525068	0.0171776	-0.0493727	0.0192336	0.0235964	-0.0231936	0.0188751	-0.0326136	0.00753523	-0.0186755	0.00501716	-0.00317248	-0.0176598
147	12	11847	11869	11891	0.0566738	0.0141871	-0.0149244	0.0183322	0.0282951	0.0645775	0.0634245	0.0247536	0.00800152	0.0704087	-5.23627e-05	-0.0220946	0.00920642	0.0170145
148	13	3570	3590	3610	0.0239074	-0.00681433	-0.0201119	-0.0194557	0.0164268	-0.00830383	0.0200609	0.0120202	-0.00715858	-0.0407312	-0.0247303	0.000843401	0.0110664	-0.00270169
149	13	5506	5523	5540	0.0371549	0.000750928	0.0283148	0.00768866	-0.00222318	-0.0650675	0.0511775	0.0167604	-0.0251364	0.0230101	-0.0310112	-0.00447944	0.0616189	0.0122516
150	13	9281	9316	9351	-0.0117271	0.013323	0.0101775	0.00533423	-0.0145653	-0.0171093	0.0175969	0.00263689	0.0161634	0.0252345	-0.00441597	-0.00728655	0.00433702	-0.0160959
151	13	9686	9714	9742	-0.00219554	-0.0139159	-0.00863128	-0.00693434	-0.0194547	-0.00145385	-0.00398612	-0.0328465	-0.0167723	-0.00352026	0.00508446	-0.00275231	-0.0150263	-0.00917143
152	13	10078	10108	10134	0.0260576	-0.00217273	-0.00529288	-0.0286835	-0.015951	0.00187894	-0.0367379	0.0194827	-0.0312245	0.00740638	0.0279829	0.00939565	-0.00701098	-0.00348958
153	13	10410	10439	10466	0.0127358	0.00241206	0.00520935	-0.0144335	-0.0302533	0.0133939	-0.00723449	-0.0282662	-0.0302176	0.00539008	0.0305445	0.0203388	-0.0110629	-0.0161829
154	14	3006	3023	3038	0.0136644	-0.00306351	-0.0165266	-0.004108	0.00949238	-0.00786144	-0.0115613	0.0238934	-0.00454945	0.00196054	-0.00965587	0.0060149	0.0094485	0.0168569
155	14	3284	3301	3318	0.0121002	0.00430917	0.0137631	0.009804	0.0316993	-0.0219521	0.0444563	0.0437446	-0.000780142	-0.0231644	0.00642014	0.0637423	-0.0376105	0.0368545
156	14	3782	3806	3830	-0.0338891	0.00916942	0.0133534	0.0241994	0.045822	-0.0196734	-0.0523875	-0.0611558	-0.0013759	0.00294683	-0.0236994	0.0193782	0.00888297	0.0103678
157	14	6665	6720	6774	0.0327659	-0.00580979	0.00273851	0.0171544	0.00319176	-0.011297	0.042147	0.0110973	7.86523e-05	0.0138645	0.0107028	0.000828055	0.0463349	0.0143468
158	14	7989	8007	8023	-0.0623879	-0.0178258	0.030112	-0.0461796	0.0181833	-0.0429181	-0.0443678	-0.0140018	0.0309519	0.00335702	0.0176521	0.0204687	0.0288437	0.0280835
159	14	8078	8102	8126	-0.00288809	-0.0063144	0.0305921	0.0102573	0.0178764	-0.00309091	0.00114673	-0.0139264	-0.019936	-0.0259296	0.0168607	0.0260581	0.0113879	0.00139461
160	15	2542	2564	2586	0.0466903	-0.0168482	0.0343304	-0.0023458	0.0317481	-0.0115978	-0.0666379	-0.0669341	-0.00783438	0.0336534	-0.0142312	0.0127374	0.00860621	0.00729378
161	15	4667	4696	4723	0.0645832	0.0168817	0.0132472	0.0113059	0.0113479	-0.00271856	0.0428201	0.00610595	-0.0145404	0.000782766	-0.00836045	0.0225882	-0.0344555	-0.00246653
162	15	6087	6122	6157	-0.00624701	0.00705319	-0.0123911	-0.00811914	-0.00129038	0.0166508	-0.0113286	0.000859225	-0.00755842	-0.0159647	0.00552747	0.0179308	-0.00245578	-0.0217641
163	15	7159	7189	7219	0.0162686	0.0120591	-0.0281084	-0.0216068	0.0226021	-0.018079	-0.0418726	-0.00975411	-0.00206466	-0.012401	-0.00299818	-0.00748873	0.00393192	-0.0066553
164	15	9233	9258	9279	-0.0340456	0.000169387	-0.035765	-0.0321682	-0.0174212	0.00955129	-0.021873	-0.0225164	-0.0250268	0.0014916	0.00831047	0.00905554	-0.00188582	0.0148494
165	16	765	791	813	-0.00597403	0.00754663	0.0126296	0.00868862	0.0174682	-0.00850647	0.0289599	0.00507316	0.00864536	-0.00809935	0.0426163	0.0302397	-0.0292513	-0.0195072
166	16	1219	1246	1269	0.00801057	0.00723898	-0.0302769	0.0125389	0.00477205	-0.0354752	-0.0452441	-0.0165271	-0.0137599	0.0327771	0.00102358	0.0392506	-0.0315378	0.0173741
167	16	4724	4748	4772	0.0626871	-0.0236868	0.0013751	-0.0399386	-0.00023858	0.0166561	0.0216848	-0.0325575	-0.023248	-0.0368019	0.0135414	0.00155602	0.0338516	0.00229428
168	16	7233	7265	7301	0.00722655	-0.00474458	-0.00323529	-0.00291337	0.0274367	0.0057597	0.0418698	0.0164592	-0.0188855	0.00576709	-0.00842399	0.0239463	-0.000396745	-0.0277195
169	16	7807	7869	7930	0.109728	0.0324966	0.0382405	0.0252632	0.0119255	0.0510393	0.165723	0.019211	-0.00165183	0.0575043	0.0014231	0.0275017	0.038114	0.0527818
170	16	8269	8322	8375	0.168273	0.00847794	0.11784	0.0128772	0.116658	0.0270864	0.125375	0.0324533	-0.00883853	0.0220758	0.00650217	0.0292628	0.0361346	0.052433
171	17	1374	1399	1424	-0.0235386	0.00695468	-0.000956471	-0.027138	0.00823175	-0.0212875	-0.0585492	0.0432889	0.009184	0.0219315	0.0063814	0.00722482	0.00883646	-0.0253836
172	17	3557	3569	3581	-0.00118592	0.0133852	-0.0310609	-0.0069612	-0.0197862	0.0238412	0.0974742		-0.0467254	0.0879031	0.0157909	0.0348522	0.020641	0.0119848
173	17	5039	5062	5083	0.0108757	-0.024415	-0.0334708	0.0209543	0.00119434	-0.0100424	0.0319788	0.0103877	-0.0443328	0.0057707	-0.0291451	-4.94468e-05	-0.0246887	-0.0244714
174	17	5289	5307	5325	-0.0274563	-0.0075518	-0.0674886	0.0185325	-0.0109027	-0.0280452	-0.0247146	0.000339545	-0.00149126	0.040289	0.00226264	-0.0116311	-0.015278	0.025152
175	17	5892	5916	5938	0.0122366	0.0128826	-0.0479775	-3.68405e-05	0.0492549	-0.0352256	0.0713737	-0.0148922	0.018156	-0.00337425	-0.00947571	0.00435828	0.0148091	0.00984566
176	18	764	798	830	0.0550054	0.0235672	0.0623737	-0.00857189	0.0373523	-0.0044068	0.0949813	-0.0265853	-0.00613804	0.0235907	-0.00290713	0.0334936	0.00740914	0.0101814
177	18	3420	3450	3482	0.0315659	0.0171566	0.00874379	-0.0114024	0.019846	0.0205907	-0.0102254	-0.0362421	0.00863931	-0.0266935	-0.0231188	-0.00999541	-0.0233624	0.00872266
178	18	3675	3700	3725	0.0397706	0.0014752	0.00544075	0.0044251	0.00636529	0.0197439	0.0426477	-0.00313471	-0.0278921	0.0180756	-0.0184069	0.0353851	0.0248041	0.000285925
179	18	3949	3979	4007	0.0195097	0.0184412	-0.0193592	-0.0116613	0.0210954	-0.00917326	-0.0365214	-0.0284765	0.00178941	0.025894	-0.0102874	-0.00330251	0.0134825	0.043942
180	18	5419	5443	5465	0.0391181	0.010392	0.0183145	0.0117592	0.0160139	0.00574097	0.0144	0.0120105	0.00123424	-0.0198995	-0.00530546	-0.00441025	0.0106771	0.0348233
181	20	1302	1326	1350	-0.000936477	-0.00310129	-0.00962081	-0.0627071	-0.00647747	0.00588785	-0.0565562	-0.0200837	0.02323	0.0164074	-0.00370509	-0.017416	-0.0122236	0.0214162
182	20	1407	1503	1598	0.015492	0.00435521	0.0203108	0.0102817	0.00522175	-0.00379567	0.0797832	-0.00295989	0.00736939	0.0147599	0.0075655	0.0111104	0.0138999	0.0022906
183	20	5876	5891	5906	0.0254686	-0.0141309	0.017449	-0.016309	0.0115989	-0.00655202	-0.0138474	0.0350731	0.00738408	0.00254767	-0.00397498	0.0168791	-0.0602202	0.00515788
184	21	2251	2270	2289	0.0732649	0.00753389	0.0786955	-0.0195693	0.0414847	0.0260363	0.0307984	-0.0109448	-0.0168561	0.0203401	0.0170321	-0.00491849	-0.0221007	0.0375404
185	X	643	696	749	0.117039	0.025937	0.0812885	0.0340855	0.0312031	0.0577519	0.109839	0.0542327	0.00844615	0.0600745	0.0276634	0.0308077	0.038694	0.0783764
186	X	776	806	836	0.0163101	0.00816352	0.0155709	0.0221506	-0.0256066	0.0348166	0.000886411	5.68026e-06	0.0186683	-0.0110301	-0.00723255	-0.0145409	-0.00277198	0.000163965
187	X	1446	1477	1506	0.00474523	0.00243517	-0.0408029	0.000398599	-0.00554008	0.00341867	0.031079	-0.0092754	-0.0264138	-0.0340425	-0.01402	-0.0222036	0.00798439	-0.0278048
188	X	1952	1990	2026	0.0300983	-0.0068024	0.0283304	0.023074	-0.00784654	-0.0117718	0.0253817	-0.0160357	0.00282712	0.0383162	0.0280402	-0.012311	0.0298374	-0.0198751
189	X	2688	2718	2748	0.022539	0.00631644	-0.030021	0.00139535	0.0375213	-0.00919722	-0.11374	-0.00733084	0.0237753	0.0228333	-0.0281255	0.058706	0.00202351	0.0217978
190	X	5556	5596	5638	-0.0365445	0.000147676	0.0161059	0.0144419	0.0386973	0.0327921	-0.00104783	-0.0089552	-0.00884901	-0.0135555	0.015937	0.00146273	0.00576475	0.0105101
191	X	5701	5729	5757	0.069312	0.0301789	-0.0193631	-0.00629872	-0.0249154	-0.0304144	-0.0251566	0.0212158	0.00810012	0.0295539	-0.0238137	-0.0060323	0.0190092	0.0136831
192	X	6232	6259	6285	-0.0187641	0.0167153	0.0253182	0.0369188	0.0952467	0.0157964	0.191142	0.0366185	-0.0416019	0.056881	-0.00585199	0.0712677	0.0256513	-0.00886144
193	X	6300	6321	6354	0.0326869	-0.00414912	-0.0137436	0.0224891	-0.079769	-0.0330366	-0.0228495	0.0440233	0.0227452	-0.0043641	0.0142854	0.0264608	0.0366646	0.0305326
194	X	6700	6735	6766	-0.00229229	0.0159107	0.00978539	0.0386364	0.00839663	0.0160127	-0.0630695	0.037713	-0.0199423	-0.00971362	0.00404901	0.000770901	0.00912665	-0.00146737
195	X	6875	6903	6931	0.0249556	-0.0305742	-0.0347659	-0.00843987	-0.0196551	-0.00604184	0.0143944	-0.00866956	-0.0545731	0.0230519	0.0146137	-0.0101699	-0.0160683	-0.00107981
196	X	7408	7442	7474	-0.0213504	0.00821235	0.0143722	0.0191443	-0.0128783	0.0314415	0.0787045	0.0182242	0.0105587	0.0324161	-0.0257073	-0.0138525	0.0423528	0.00357373
197	X	8027	8055	8081	0.0634588	0.00856346	0.0331346	0.0215567	0.022392	0.0411764	0.029793	0.025513	0.0287206	0.0194815	0.0252162	0.0304927	0.0566186	0.0293231
198	X	8331	8366	8397	0.0182254	-0.00981897	-0.0357613	0.00856298	0.0188107	-0.00347368	-0.065715	-0.0112329	-0.00850364	-0.0284784	0.02741	0.020872	-0.008253	-0.00722512
199	X	8493	8516	8539	0.00832545	0.0152804	-0.0732096	0.0213149	0.0403691	0.0302729	0.00286439	0.0223632	-0.0130397	0.045461	0.00578714	-0.038527	0.0110588	-0.0178913
200	X	9046	9074	9102	0.0661253	0.000541106	0.0174987	0.00638658	-0.195666	-0.120179	0.212735	-0.010883	-0.00176777	0.0584594	-0.0734131	-0.0183544	0.0390373	0.00109742
201	X	9590	9643	9695	0.225655	0.0599546	0.163022	0.0455136	0.122649	0.0487878	0.215048	0.0571632	-0.0218032	0.0798902	0.039359	0.0503067	0.0519588	0.0576316
202	X	10180	10209	10236	0.00257438	-0.0319727	-0.0356917	-0.0145466	-0.0141867	-0.0327834	-0.0138218	-0.00502738	-0.0326678	-0.0310466	-0.0273675	0.00729959	-0.049542	0.0108816
203	X	10738	10768	10798	0.107655	0.00925941	0.0177793	0.0018969	0.0567322	0.0070533	0.0663861	0.000526495	0.00427759	0.0464556	0.0100827	0.0263173	0.0279986	0.00931839
204	X	12355	12393	12429	0.0213409	-0.0173102	-0.00843621	0.00148697	0.0328843	0.0161422	-0.041629	0.0138988	-0.0157758	-0.00376596	0.0279202	-0.0176945	-0.0229051	-0.00456921
205	X	14106	14149	14192	-0.00327914	0.0049442	0.0135226	-0.0232084	0.00260307	-0.0352317	0.0471486	0.00837764	-0.00703997	-0.0237067	-0.00859044	-0.00548903	0.00519196	-0.000243276
206	X	15452	15478	15502	0.0235373	0.0373541	-0.0875158	-0.00838079	-0.0478955	0.0192749		-0.0258111	-0.0433471	-0.00872724	-0.0110253	0.00327496	0.0526234	-0.0405751

### Sheet: Replication origins top 15 peak
List and Index of Directionality of the top 15 replication origin used for S-phase directionality analysis for each experiment.
The numbers of the replication origins refer to the list provided in Macheret & Halazonetis, 2018.
The genomic poisition is expressed in 10Kb bins.
S phase fork progression experiment 1
			Clone 23		WT
Origin #	Chr	position	IoD 45’	IoD 90’	IoD 45’	IoD 90’
916	2	10606	-0.003	-0.009	-0.009	-0.009
946	2	12254	-0.033	-0.023	-0.023	-0.102
1666	4	16940	0.019	-0.005	-0.005	0.079
2104	6	8842	0.039	-0.018	-0.018	0.038
2119	6	11776	0.037	-0.011	-0.011	0.06
2302	7	9021	-0.015	0	0	-0.016
2530	8	6743	-0.003	-0.007	-0.007	0.012
3800	13	2164	-0.006	-0.013	-0.013	0.04
4164	15	6069	0.005	0.002	0.002	0.028
4316	15	9334	0.017	0.004	0.004	0.078
4955	17	6427	-0.012	-0.002	-0.002	0.024
5063	18	361	0.013	-0.001	-0.001	0.046
5474	20	34	0.017	0	0	0.042
5507	20	900	0.01	0.011	0.011	0.025
5511	20	1754	0.017	0.004	0.004	0.009
		average	0.007	-0.005	-0.005	0.023
S phase fork progression experiment 2
			Clone 23		WT
Origin #	Chr	position	IoD 90’	IoD 135’	IoD 90’	IoD 135’
916	2	10606	-0.009	0.015	0.015	-0.01
946	2	12254	-0.102	0.014	0.014	0.023
1178	3	2757	0.079	0.009	0.009	-0.02
1666	4	16940	0.038	0.039	0.039	0.003
2104	6	8842	0.06	0.012	0.012	-0.001
2119	6	11776	-0.016	-0.029	-0.029	0
2302	7	9021	0.012	-0.01	-0.01	-0.002
2530	8	6743	0.04	0.013	0.013	-0.002
3794	12	13234	0.028	0.021	0.021	0.02
3920	14	3967	0.078	0.003	0.003	0.013
4164	15	6069	0.024	0.02	0.02	0.006
4316	15	9334	0.046	0.022	0.022	-0.018
4955	17	6427	0.042	0.016	0.016	0.011
5474	20	34	0.025	0.028	0.028	0.007
5507	20	900	0.009	0.014	0.014	-0.006
		average	0.023	0.012	0.012	0.002
S phase fork progression experiment 3
			Clone 23		Clone 2C4		WT
Origin #	Chr	position	IoD 45’	IoD 90’	IoD 45’	IoD 90’	IoD 45’	IoD 90’
916	2	10606	-0.01	-0.013	0.021	-0.002	0.021	-0.002
1178	3	2757	0.023	-0.012	0.01	0.017	0.01	0.017
1666	4	16940	-0.02	0.029	0.002	-0.002	0.002	-0.002
2104	6	8842	0.003	-0.009	-0.013	0.02	-0.013	0.02
2119	6	11776	-0.001	-0.018	0.009	-0.008	0.009	-0.008
2302	7	9021	0	0.003	-0.002	-0.005	-0.002	-0.005
2530	8	6743	-0.002	-0.008	-0.025	0.005	-0.025	0.005
3920	14	3967	-0.002	-0.005	0.004	0.008	0.004	0.008
4164	15	6069	0.02	0.005	-0.001	0.024	-0.001	0.024
4316	15	9334	0.013	-0.001	0.01	0.008	0.01	0.008
4955	17	6427	0.006	-0.003	-0.009	0.018	-0.009	0.018
5063	18	361	-0.018	-0.014	0.023	-0.043	0.023	-0.043
5474	20	34	0.011	0.015	0.032	-0.006	0.032	-0.006
5507	20	900	0.007	-0.012	0.004	-0.008	0.004	-0.008
5511	20	1754	-0.006	-0.012	0.052	-0.001	0.052	-0.001
		average	0.002	-0.004	0.008	0.002	0.008	0.002
